# The evolution of two distinct strategies of moth flight

**DOI:** 10.1101/2020.10.27.358176

**Authors:** Brett R. Aiello, Usama Bin Sikandar, Hajime Minoguchi, Burhanuddin Bhinderwala, Chris A. Hamilton, Akito Y. Kawahara, Simon Sponberg

**Affiliations:** School of Physics, Georgia Institute of Technology, Atlanta, 30332, GA, USA; School of Biological Sciences, Georgia Institute of Technology, Atlanta, 30332, GA, USA; McGuire Center for Lepidoptera and Biodiversity, Florida Museum of Natural History, University of Florida, Gainesville, 32611, FL, USA; School of Electrical and Computer Engineering, Georgia Institute of Technology, Atlanta, 30332, GA, USA; Department of Electrical Engineering, Information Technology University, Lahore, Pakistan; Department of Biology, University of Florida, Gainesville, 32611, FL, USA; Entomology and Nematology Department, University of Florida, Gainesville, 32608, FL, USA; Department of Entomology, Plant Pathology and Nematology, University of Idaho, Moscow, 83844, ID, USA

## Abstract

Across insects, wing shape and size have undergone dramatic divergence even in closely related sister groups, but we do not yet know morphology changes in tandem with kinematics to support body weight within available aerodynamic power and how the specific force production patterns are linked to changes in behavior. Hawkmoths and wild silkmoths are two such diverse sister families with divergent wing morphology. Using 3d kinematics and quasi-steady aerodynamic modeling, we compare the aerodynamics and the contributions of wing shape, size, and kinematics in 10 moth species. We find that wing movement also diverges between the clades and underlies two distinct strategies for flight. Hawkmoths use wing kinematics, especially high frequencies, to enhance force, but wing morphologies that reduces power. Silkmoths use wing morphology to enhance force, and high amplitude wingstrokes to reduce power. Both strategies converge on similar aerodynamic power and can support similar body mass ranges, but their within-wingstroke force profiles are quite different and linked to the hovering flight of hawkmoths and the bobbing flight of silkmoths. These two groups of moths each fly more like other, distantly related insects than they do each other, demonstrating the convergence and diversity of flapping flight evolution.
