## Supplemental Table 2 for "The evolution of two distinct strategies of moth flight"

### Sheet: Sheet1
Family	Species	Species ID	Individual	Sex	Body mass (mg)	Forewing mass (g)	Hindwing mass (g)	Wing length (m)	Wing mean chord length (m)	Wing area (m^2)	R2moa	Wing AR	Wing loading (g/cm^2)	Body length (m)	Max body width (m)	L1 (m)
Sphingidae	Amphion floridensis	AF	1	M	412.5	0.00499411	0.00105664	0.0221855	0.00851034	0.000188806	0.499276	2.60688	0.155202	0.0252748	0.00870336	0.00749852
			2	M	305.2	0.00366258	0.00100964	0.0181412	0.0074785	0.000135669	0.502587	2.42577	0.132962	0.0204342	0.0094019	0.00711298
			3	M	403.8	0.00392177	0.00121652	0.0183216	0.00668948	0.000122562	0.508198	2.73887	0.254531	0.0255943	0.0106594	0.00919325
			4	M	518.6	0.00482502	0.00160143	0.0227519	0.00905618	0.000206046	0.476757	2.51231	0.166823	0.0262554	0.00946915	0.00973552
			Average		410.025	0.00435087	0.00122106	0.02035	0.00793363	0.000163271	0.496704	2.57096	0.177379	0.0243897	0.00955846	0.00838507
			Stdev		87.2194	0.000657379	0.000268599	0.00245843	0.00105637	4.04178e-05	0.013799	0.134167	0.0533184	0.00266841	0.000811539	0.00127555
Sphingidae	Eumorpha achemon	EA	0	M	1053.7	0.0135559	0.00438843	0.0381386	0.01545	0.000589239	0.504189	2.46852	0.103222	0.038502	0.0101917	0.0143892
			1	F	1119	0.015*	0.0061*	0.0394836	0.0168532	0.000665425	0.495733	2.3428	0.109991	0.0425087	0.0109203	0.0165292
			2	F	1130.8	0.015022	0.00466997	0.0404132	0.0163222	0.000659631	0.504001	2.47597	0.0974942	0.0395668	0.0138592	0.0149055
			Average		1101.17	0.0145259	0.0050528	0.0393451	0.0162084	0.000638098	0.501308	2.4291	0.103569	0.0401925	0.0116571	0.0152746
			Stdev		41.5286	0.000840196	0.000917762	0.00114365	0.0007085	4.24126e-05	0.00482866	0.0748321	0.00625587	0.00207536	0.00194156	0.00111676
Sphingidae	Hyles lineata	HL	1	F	1304	0.0116416	0.00347872	0.0367181	0.0140377	0.000515437	0.478549	2.61567	0.121531	0.0424875	0.011194	0.0127159
			2	M	540	0.00842742	0.0022352	0.0310299	0.0112889	0.000350294	0.493784	2.7487	0.141826	0.0366298	0.0101105	0.0124363
			Average		922	0.0100345	0.00285696	0.033874	0.0126633	0.000432865	0.486166	2.68219	0.131679	0.0395587	0.0106523	0.0125761
			Stdev		540.23	0.00227276	0.0008793	0.00402215	0.00194368	0.000116774	0.010773	0.0940638	0.0143511	0.00414208	0.000766185	0.000197708
Sphingidae	Paonias myops	PM	1	M	409.9	0.00660222	0.00207395	0.0267404	0.0108675	0.000290603	0.481354	2.46058	0.0808676	0.0253288	0.008832	0.00875699
			2	F	828.4	0.00846073	0.00306219	0.0300193	0.0130068	0.000390457	0.500682	2.30796	0.0804787	0.0269924	0.00975523	0.0110348
			Average		619.15	0.00753148	0.00256807	0.0283799	0.0119372	0.00034053	0.491018	2.38427	0.0806731	0.0261606	0.00929362	0.0098959
			Stdev		295.924	0.00131416	0.000698794	0.00231854	0.00151272	7.06075e-05	0.0136675	0.107914	0.000275009	0.00117633	0.000652823	0.00161067
Sphingidae	Smerinthus ophthalmica	SO	0	F	863.6	0.0092*	0.0032*	0.0342645	0.0144996	0.000496823	0.484872	2.36312	0.0814801	0.0307269	0.0101859	0.0110801
			1	M	305.5	0.00783444	0.00276555	0.0274643	0.0124682	0.000342429	0.517048	2.20275	0.0601926	0.0246194	0.00879469	0.0091038
			Average		584.55	0.00851722	0.00298278	0.0308644	0.0134839	0.000419626	0.50096	2.28294	0.0708363	0.0276731	0.00949029	0.0100919
			Stdev		394.636	0.000965595	0.0003072	0.00480847	0.00143647	0.000109173	0.0227523	0.113401	0.0150525	0.00431867	0.000983727	0.00139744
Saturniidae	Automeris io	AI	0	M	429.5	0.0133132	0.00676313	0.031147	0.0231028	0.00071958	0.482216	1.34819	0.029184	0.0262053	0.00865181	0.00790124
			1	M	257	0.0075*	0.0048*	0.0251022	0.0193203	0.00048498	0.460931	1.29927	0.0416358	0.0222216	0.00866265	0.00836697
			2	M	345	0.0103*	0.0056*	0.0256589	0.0201746	0.00051766	0.474909	1.27184	0.043537	0.021679	0.00835864	0.00882745
			Average		343.833	0.0103711	0.00572104	0.0273027	0.0208659	0.000574073	0.472685	1.30643	0.038119	0.0233686	0.0085577	0.00836522
			Stdev		86.2559	0.00290726	0.000987145	0.00334087	0.00198373	0.000127067	0.0108154	0.0386779	0.00779606	0.00247156	0.000172476	0.000463107
Saturniidae	Actias luna	AL	0	M	586.4	0.0332*	0.0208*	0.0472591	0.0302692	0.0014305	0.459641	1.56129	0.0227271	0.0268282	0.00972693	0.00921011
			2	M	1157.4	0.0329567	0.0145056	0.0500198	0.0313533	0.00156828	0.46717	1.59536	0.0227184	0.0291002	0.00879175	0.0118365
			3	M	586	0.0260716	0.0133406	0.0439276	0.0259505	0.00113994	0.487046	1.69274	0.0221181	0.0248068	0.00904088	0.00968812
			Average		776.6	0.0307428	0.0162154	0.0470688	0.029191	0.00137958	0.471285	1.61646	0.0225212	0.0269117	0.00918652	0.0102449
			Stdev		329.783	0.00404716	0.00401286	0.00305054	0.00285821	0.000218663	0.0141586	0.0682204	0.000349087	0.00214793	0.000484299	0.00139892
Saturniidae	Antheraea polyphemus	AP	1	M	722.3	0.0354564	0.0199113	0.0560089	0.0318751	0.00178529	0.485056	1.75713	0.0293319	0.0298106	0.0109848	0.0115046
			2	M	554.5	0.035411	0.0204075	0.0552643	0.0286195	0.00158163	0.509904	1.931	0.0200122	0.0274762	0.00980306	0.0112498
			Average		638.4	0.0354337	0.0201594	0.0556366	0.0302473	0.00168346	0.49748	1.84407	0.0246721	0.0286434	0.0103939	0.0113772
			Stdev		118.653	3.21069e-05	0.000350828	0.000526507	0.00230209	0.000144006	0.0175703	0.122943	0.00659003	0.00165066	0.000835641	0.000180194
Saturniidae	Eacles imperialis	EI	1	F	4446.5	0.039639	0.0192918	0.0594391	0.0349948	0.00208006	0.502333	1.69851	0.0778346	0.0481982	0.0149478	0.0215362
Saturniidae	Hyalophora euryalus	HE	03	F	1295	0.0394671	0.0190702	0.0604646	0.0322183	0.00194807	0.480109	1.87671	0.024304	0.0273272	0.0104788	0.0109114
*wing mass was directly measured rather than estimated
