## Supplemental Table 3 for "The evolution of two distinct strategies of moth flight"

### Sheet: Sheet1
																						Reprojection error (avg +/- stdev; pixels)
Family	Species	Species ID	Individual	# of wingstrokes analyzed per individual	Wing stroke #	u_mean	u_amp	w_mean	w_amp	wbf	chi mean	chi amp	beta mean	beta amp	beta_roll sp	phi_mean	phi_amp	alpha_mean	alpha_amp	theta_mean	theta_amp	Head	R wing hinge	R wing tip	R wing chord	Thorax-Abd Jnction	Tip of abdomen	L wing hinge	Calibration video (file name)	Calibration iterations
Sphingidae	Amphion floridensis	AF	1	1	1	1.3101	0.2044	-0.5132	0.2486	55.5556	34.4843	1.7507	12.8102	1.7921	-0.1662	14.0568	98.177	66.2582	63.8683	0.1313	7.4184	3.19738 +/- 0.482521	5.08491 +/- 0.807519	7.0929 +/- 3.4794	5.6718 +/- 1.06363	4.39449 +/- 1.00146	4.78532 +/- 0.788037	0.999156 +/- 0.623483	AF_01_03_CAL	100k
			2	1	1	1.9399	0.1312	-0.418	0.1187	66.6667	17.6115	2.521	19.8866	2.4931	3.2199	10.5113	94.6979	67.5357	50.3248	0.0852	10.9109	1.09774 +/- 0.437106	0.750096 +/- 0.57883	1.69687 +/- 0.887056	1.64413 +/- 0.794312	2.72246 +/- 0.561326	2.08392 +/- 1.0114	1.24655 +/- 1.2037	AF_01_03_CAL	100k
			3	1	1	2.142	0.284	-0.0097	0.0955	64.5161	21.4769	5.3916	30.281	6.5386	6.7645	17.4609	113.243	63.6469	66.5833	0.0788	4.5465	2.55608 +/- 0.404337	3.41796 +/- 0.622843	4.30873 +/- 1.689	4.65996 +/- 1.69645	3.44628 +/- 0.943966	5.80524 +/- 0.531986	0.764909 +/- 0.569384	AF_03_01_CAL	100k
			4	2	1	2.0473	0.1421	-0.0756	0.143	60.6061	22.1506	2.1927	25.6142	1.5951	-3.9745	23.5483	99.0369	61.1541	71.202	0.1351	9.0751	2.3791 +/- 1.48025	3.37974 +/- 0.74285	3.52479 +/- 1.32938	4.46325 +/- 1.29921	4.32883 +/- 1.17648	5.46397 +/- 0.851452	1.19904 +/- 0.599118	AF_03_01_CAL	100k
					2	2.0967	0.1828	-0.0873	0.2076	58.8235	25.5993	5.127	21.3798	5.3096	-6.2688	25.2243	101.016	62.6321	73.2132	0.1119	4.0957
Sphingidae	Eumorpha achemon	EA	0	3	1	1.8309	0.4194	-0.1439	0.4259	31.25	21.5712	4.8095	42.3123	4.8504	-2.394	23.9898	119.476	82.8394	70.5798	0.0163	9.8705	6.46262 +/- 2.17692	7.37531 +/- 1.39183	7.76306 +/- 2.88051	11.0437 +/- 2.86901	7.36787 +/- 2.16976	9.294 +/- 3.17965	7.9056 +/- 1.91357	EA_20	100k
					2	1.9115	0.201	-0.2196	0.376	31.25	22.7626	3.6162	38.6084	3.3794	-3.1675	23.8008	116.889	77.2342	73.0841	0.0563	8.9896
					3	2.0009	0.3432	-0.309	0.3546	31.746	23.9742	2.8825	37.7453	2.8516	-4.9371	19.4024	111.141	79.6834	81.6296	0.0357	6.9727
			1	2	1	2.2932	0.1987	-0.1247	0.3144	32.7869	41.3248	8.3196	18.7069	8.5715	-0.139	32.3426	101.759	87.859	82.4286	0.0074	6.6752	8.22699 +/- 0.708887	7.479992 +/- 1.02472	6.67263 +/- 1.55074	6.73859 +/- 1.53203	5.87262 +/- 0.821354	4.32381 +/- 0.541943	7.68913 +/- 1.38239	EA_21	100k
					2	2.0783	0.2115	-0.3351	0.2752	34.4828	45.5043	4.4964	12.7381	4.8483	-0.3798	31.7464	95.0946	84.953	77.8661	0.0684	10.8838
			2	3	1	1.0887	0.2275	-0.1974	0.2659	28.169	35.62	2.9522	29.4698	3.3411	-2.2356	2.4493	128.726	87.9565	79.6143	0.1143	23.6641	1.94312 +/- 0.645302	2.96896 +/- 0.952714	3.41751 +/- 2.06385	3.01321 +/- 1.58492	0.278063 +/- 0.195654	2.74235 +/- 0.915845	2.39446 +/- 0.874759	EA_22	100k
					2	1.1373	0.2708	-0.2647	0.3657	29.4118	37.325	3.202	25.0748	3.3211	-2.1137	3.8154	123.427	86.5386	87.7929	0.0677	23.0428
					3	1.1638	0.2647	-0.3173	0.4123	28.169	38.9331	2.9617	24.1152	3.3333	0.0355	8.0094	127.014	85.6869	73.0917	0.1186	18.9383
Sphingidae	Hyles lineata	HL	1	4	1	1.2946	0.3061	-0.3644	1.0098	33.3333	48.9485	4.0088	12.0538	3.9294	-0.6593	9.7805	126.215	76.9976	80.4439	-0.1379	33.2606	4.17007 +/- 0.859704	6.24272 +/- 0.884548	4.73986 +/- 1.76214	6.69049 +/- 2.58143	4.12971 +/- 2.90392	6.4449 +/- 0.433105	2.92531 +/- 1.08436	HL_01_02_CAL	100k
					2	1.2737	0.0949	-0.4381	0.9006	33.3333	52.6273	5.6326	6.8723	5.6088	-0.7631	7.5163	118.733	80.5074	79.4792	-0.0573	30.1015								HL_01_02_CAL	100k
					3	1.2529	0.1654	-0.5094	1.1883	33.8983	55.0586	5.0987	2.234	4.9146	2.4871	12.4224	119.573	78.9971	78.4588	0.0128	21.5719								HL_01_02_CAL	100k
					4	1.1893	0.1255	-0.4709	1.3134	35.0877	58.6507	2.5782	-8.0354	2.7691	0.4881	22.6249	118.572	70.7052	82.1471	0.0607	19.2451
			2	1	1	1.77	0.3983	-0.1928	0.2988	42.5532	10.2306	4.3239	44.9204	4.2683	-0.0904	32.1821	101.88	82.1899	59.8929	0.1046	10.8073								HL_03_Calibration	100k
Sphingidae	Paonias myops	PM	1	1	1	1.8789	0.2558	0.3676	0.1873	41.6667	-3.0964	17.0911	55.2554	16.4431	3.1135	18.207	135.959	79.1918	85.1716	0.2162	20.1912	4.5279 +/- 0.55013	4.76776 +/- 0.891407	4.59021 +/- 1.44447	3.37332 +/- 1.42775	2.45303 +/- 0.839541	3.49213 +/- 1.33802	0.771524 +/- 0.605471	PM_03_01_CAL	100k
			2	2	1	1.3016	0.2468	-0.1547	0.3562	40.8163	49.9838	7.9563	12.6722	7.9943	7.2393	15.6966	110.37	73.9804	57.7123	0.0884	10.6188								PM_04_01_CAL	100k
					2	1.3289	0.2524	-0.144	0.129	40	49.5659	5.1573	15.271	5.4301	4.6265	16.1963	106.718	73.4785	48.8657	0.0547	6.4379								PM_04_01_CAL	100k
Sphingidae	Smerinthus ophthalmica	SO	0	3	1	1.9573	0.2826	-0.1795	0.2912	31.25	41.0474	9.0867	20.4727	9.0505	1.069	37.4915	118.08	72.7075	73.3189	0.0395	5.4482	2.76218 +/- 1.76182	2.171 +/- 2.55718	8.19342 +/- 6.19879	4.98153 +/- 2.2806	2.17802+/-1.67908	2.78981 +/- 1.29604	1.16932 +/- 0.862879	SO_20_02_CAL	100k
					2	1.9403	0.1487	-0.2664	0.2508	31.25	40.3861	5.4407	22.551	5.4138	-0.0457	33.8853	121.102	76.5497	65.2899	0.026	6.452								SO_20_02_CAL	100k
					3	1.9624	0.3263	-0.3195	0.1909	32.7869	40.2161	5.0841	23.6917	5.343	-0.8885	35.1425	115.63	79.6858	70.242	0.0335	9.8419								SO_20_02_CAL	100k
			1	2	1	1.9082	0.1329	-0.165	0.3217	37.037	19.7176	6.5121	38.8745	3.8	4.7021	45.9511	76.2786	90.5426	80.3935	0.1048	11.2296	3.06751 +/- 0.476301	2.45151 +/- 0.797121	2.84387 +/- 1.42373	2.67302 +/- 1.41125	1.82262 +/- 0.517862	2.41209 +/- 0.459208	1.58875 +/- 0.939591	SO_21_02_CAL	100k
					2	1.8435	0.1116	-0.3032	0.2952	34.4828	23.9859	4.5108	33.8193	5.8496	-4.4312	38.9965	91.4469	87.5841	83.646	0.1229	10.8049
Saturniidae	Automeris io	AI	0	2	1	3.2319	0.2823	0.2441	0.8806	22.7273	6.8337	14.894	65.6098	17.8779	2.2693	43.0897	125.121	82.0264	44.2974	0.1494	16.9972	2.0809 +/- 1.37742	3.19183 +/- 2.50972	3.01092 +/- 2.12664	3.09522 +/- 2.04091	3.62269 +/- 1.64785	3.72316 +/- 1.98617	1.68498 +/- 0.97045	AI_01_04_CAL	100k
					2	2.1727	0.9334	0.032	0.7452	20.4082	17.4819	12.6606	65.3545	12.0466	0.7998	22.3635	148.168	87.494	59.5242	-0.0672	21.7316	6.03805 +/- 3.39537	6.27559 +/- 3.50192	5.71828 +/- 3.72466	3.60929 +/- 3.7927	4.75777 +/- 3.108	4.43876 +/- 3.03115	2.21393 +/- 1.44899	AI_01_04_CAL	100k
			1	1	1	2.9419	0.4283	0.1322	0.4046	20.4082	2.523	7.8939	75.1911	7.2891	2.6789	5.4686	138.382	87.784	43.5494	-0.1026	20.1438	2.66498 +/- 2.01128	1.70728 +/- 1.74892	4.13047 +/- 2.17124	3.1586 +/- 2.71509	2.5357 +/- 1.69872	3.69038 +/- 1.36682	2.2408 +/- 0.894601	AI_34_Calibration	100k
			2	1	1	2.4109	0.4951	-0.134	0.4878	23.2558	23.3953	16.4615	36.5806	12.1601	3.6038	21.2767	103.06	76.1043	70.33	-0.2478	20.3322	5.29245 +/- 1.46271	4.26434 +/- 1.70743	4.96543 +/- 3.53568	2.13745 +/- 1.80358	2.60266 +/- 1.81415	4.06021 +/- 2.36014	4.25041 +/- 2.41404	AI_34_Calibration	100k
Saturniidae	Actias luna	AL	0	1	1	3.0758	0.7528	0.4243	0.6815	14.7059	-3.6616	23.4257	81.3056	25.0037	1.1774	10.552	124.521	84.4027	43.2809	0.0074	28.5871	11.718 +/- 2.74731	11.8064 +/- 3.2405	7.88672 +/- 2.8984	6.13027 +/- 4.03831	12.5477 +/- 1.94962	10.6275 +/- 2.34784	11.9547 +/- 1.931	AL_20	100k
			2	1	1	2.5905	0.5397	-0.0445	0.5355	13.3333	20.4416	26.9761	66.2792	23.5669	-0.0063	7.1413	133.675	78.4229	32.8709	0.0414	23.0767	3.44643 +/- 2.27208	5.07012 +/- 2.69299	7.26363 +/- 3.58799	5.35421 +/- 2.91994	3.00534 +/- 1.32949	3.383 +/- 1.9367	4.70498 +/- 2.28425	AL_21-22	100k
			3	1	1	3.2106	0.3512	0.0405	0.8654	13.8889	26.6943	20.2952	66.7696	20.1134	-0.2381	16.3265	133.12	81.9024	41.2943	0.0454	21.2654	2.92448 +/-0.934198	4.5918 +/-1.21651	4.80784 +/-2.50682	4.77054 +/-1.54749	3.17656 +/- 0.371942	4.93763 +/- 1.19125	5.61158 +/- 1.49652	AL_23	100k
Saturniidae	Antheraea polyphemus	AP	1	1	1	2.2287	0.3978	-0.3848	1.1235	12.5	18.9092	37.5708	54.2667	32.3491	-4.2219	26.285	119.935	88.5361	45.322	-0.0552	14.0633	5.03757 +/- 4.53004	5.27063 +/- 3.20993	8.26035 +/- 5.48783	6.44263 +/- 3.07732	3.70266 +/- 3.55642	3.7757 +/- 2.48552	3.72342 +/- 2.43101	AP_01_04_CAL	100k
			2	1	1	1.971	0.5063	-0.0955	1.2722	7.7821	20.9448	50.8825	67.9005	56.0294	0.1107	37.8483	147.5	82.475	93.5074	-0.171	38.2588	5.00991 +/- 5.0891	4.46038 +/- 3.99519	9.45037 +/- 6.95962	10.3733 +/- 8.95761	6.91682 +/- 4.71513	6.26553 +/- 5.36478	2.52474 +/- 1.77629	AP_03_03_CAL	100k
Saturniidae	Eacles imperialis	EI	1	3	1	2.073	0.5293	-0.2588	1.0542	15.625	52.4959	9.8239	35.7549	9.8071	0.0837	7.9201	149.221	83.6371	83.502	-0.0394	19.7633	3.33396 +/- 1.58699	3.97527 +/- 1.51909	4.32662 +/- 2.5795	6.39348 +/- 2.8163	4.26552 +/- 2.40792	5.05307 +/- 0.347849	1.66798 +/- 2.01343	EI_01_04_CAL	100k
					2	2.0617	0.2039	-0.2941	0.6005	15.625	37.959	14.8709	44.2845	15.0011	-0.3708	22.022	156.187	85.5677	89.5476	0.0265	26.5196	3.73269 +/- 2.44071	5.39389 +/- 3.69181	5.38097 +/- 2.93125	5.70681 +/- 3.4674	4.68028 +/- 2.28668	7.05942 +/- 3.04596	3.97366 +/- 2.21988	EI_01_04_CAL	100k
					3	2.2443	0.419	-0.3998	0.728	15.748	47.0929	11.7635	40.449	11.7483	-0.2801	12.2414	147.346	88.7427	85.9356	0.0911	24.7539								EI_01_04_CAL	100k
Saturniidae	Hyalophora euryalus	HE	3	4	1	2.0753	0.2399	0.1747	0.5484	12.6582	34.6235	15.5044	56.1991	14.2145	0.1049	23.3282	100.2	82.6962	29.4842	-0.0211	12.1587	3.27969 +/- 1.83619	3.2669 +/- 1.76466	6.96488 +/- 3.66795	4.65655 +/- 2.75651	2.15869 +/- 1.06599	3.14895 +/- 1.11408	.0951875 +/-0.544618	HE_03_CAL	100k
					2	2.2919	0.3044	0.0813	0.5965	12.5	35.1964	22.2153	59.267	17.8511	0.7458	5.3602	107.812	83.9683	30.5642	0.0264	15.3863
					3	1.977	0.344	-0.5076	0.9505	13.5135	46.523	24.8024	34.6878	27.2689	-0.3215	39.2786	126.188	92.3311	50.1375	0.168	32.7607	1.42316 +/- 1.38701	0.969811 +/- 1.11335	4.48436 +/- 2.52075	4.48731 +/- 2.56054	2.32946 +/- 2.20863	2.66587 +/- 1.43195	2.65165 +/- 2.1605	HE_03_CAL	100k
					4	1.7627	0.888	-0.6835	0.6728	12.6582	52.0588	24.4972	22.982	19	-1.1735	32.1844	105.319	84.864	36.1295	0.0278	14.2877
